# Elucidating multi-input processing 3-node gene regulatory network topologies capable of generating striped gene expression patterns

**DOI:** 10.1101/2021.11.01.466847

**Authors:** Juan Camilo Arboleda-Rivera, Gloria Machado-Rodríguez, Boris A. Rodríguez, Jayson Gutiérrez

## Abstract

**Background:** A central problem in developmental and synthetic biology is understanding the mechanisms by which cells in a tissue or a Petri dish process external cues and transform such information into a coherent response, e.g., a terminal differentiation state. It was long believed that this type of positional information could be entirely attributed to a gradient of concentration of a specific signaling molecule (i.e., a morphogen). However, advances in experimental methodologies and computer modeling have demonstrated the crucial role of the dynamics of a cell’s gene regulatory network (GRN) in decoding the information carried by the morphogen, which is eventually translated into a spatial pattern. This morphogen interpretation mechanism has gained much attention in systems biology as a tractable system to investigate the emergent properties of complex genotype-phenotype maps.

**Methods:** In this study, we apply a Markov chain Monte Carlo (MCMC)-like algorithm to probe the design space of three-node GRNs with the ability to generate a band-like expression pattern (target phenotype) in the middle of an arrangement of 30 cells, which resemble a simple (1-D) morphogenetic field in a developing embryo. Unlike most modeling studies published so far, here we explore the space of GRN topologies with nodes having the potential to perceive the same input signal differently. This allows for a lot more flexibility during the search space process, and thus enables us to identify a larger set of potentially interesting and realizable morphogen interpretation mechanisms.

**Results:** Out of 2061 GRNs selected using the search space algorithm, we found 714 classes of network topologies that could correctly interpret the morphogen. Notably, the main network motif that generated the target phenotype in response to the input signal was the type 3 Incoherent Feed-Forward Loop (I3-FFL), which agrees with previous theoretical expectations and experimental observations. Particularly, compared to a previously reported pattern forming GRN topologies, we have uncovered a great variety of novel network designs, some of which might be worth inquiring through synthetic biology methodologies to test for the ability of network design with minimal regulatory complexity to interpret a developmental cue robustly.

**Author summary:** Systems biology is a fast growing field largely powered by advances in high-performance computing and sophisticated mathematical modeling of biological systems. Based on these advances, we are now in a position to mechanistically understand and accurately predict the behavior of complex biological processes, including cell differentiation and spatial pattern formation during embryogenesis. In this article, we use an *in silico* approach to probe the design space of multi-input, three-node Gene Regulatory Networks (GRNs) capable of generating a striped gene expression pattern in the context of a simplified 1-D morphogenetic field.
