## Supplementary material for "Elucidating multi-input processing 3-node gene regulatory network topologies capable of generating striped gene expression patterns": S1 Table

Subgraph_ID	Subgraph_name	Number of topologies presenting the subgraph	Percentage	Robustness
1	C1-FFL	92	12.89%	0.194152
2	C2-FFL	163	22.83%	0.213524
3	C3-FFL	112	15.69%	0.192383
4	C4-FFL	258	36.13%	0.219372
5	I1-FFL	215	30.11%	0.192022
6	I2-FFL	78	10.92%	0.199449
7	I3-FFL	446	62.46%	0.246736
8	I4-FFL	144	20.17%	0.190835
9	Opposing gradients	38	5.32%	0.205992
10	I1-FFL with autoactivation	48	6.72%	0.170677
11	Mutual inhibition	37	5.18%	0.195041
12	Frozen oscillator	12	1.68%	0.192803
13	Overlapping domains	148	20.73%	0.242605
14	Bistable	80	11.20%	0.259262
15	Classical	8	1.12%	0.152967
16	Positive feedback loop	247	34.59%	0.194245
17	Negative feedback loop	505	70.73%	0.206107
18	Double negative feedback loop	237	33.19%	0.234783
19	Topology number 9	55	7.70%	0.200823
