## Supplementary material for "Elucidating multi-input processing 3-node gene regulatory network topologies capable of generating striped gene expression patterns": S2 Table

Topology	10	20	40	50
1	0.79859032719291	0.9047156940303778	0.8371239096638069	0.6094740809275624
2	0.7546676028505069	0.8887796707213805	0.8573058773080681	0.6193183528950258
3	0.7103755426627529	0.821289491424192	0.6339718340919076	0.4200403333850836
4	0.7375474925424288	0.8511947613210153	0.6932289626054318	0.4953015168582302
5	0.8006878789180324	0.7840020354018113	0.690692224960688	0.5652826061577362
6	0.8273996474114585	0.921451485549291	0.7024640982646405	0.6356765306198878
7	0.6071371533488678	0.8656491761500229	0.7242908412666665	0.6426177081206698
8	0.6675153706186845	0.8653603832690944	0.7786326794625589	0.4431395771312425
9	4.18444494318022e-06	6.252564158709916e-07	3.623726420013583e-08	1.2786645582890117e-08
10	0.3155544994677934	0.8485119220051289	0.8876897833776696	0.6126213650998563
11	0.12196805655656953	0.6014463078239317	0.6604583759184803	0.5455863100985361
12	0.5631863834004812	0.8629697454001696	0.5216709611825399	0.37284819354273924
13	0.6965737356292849	0.8585070536135893	0.745546797878665	0.593424208118623
14	0.8230749620967052	0.9132461581307998	0.3807663540854525	0.07538394519447766
15	0.8145149496621162	0.9302951950885068	0.7432094520347724	0.5929382346454566
16	0.6846028797114787	0.9175016082577377	0.14677175671855888	0.0
17	0.0	0.0	0.7757835613508729	0.7557030850383826
18	0.8059761315306346	0.9196296237738092	0.7381241306547512	0.2207691389980922
19	0.6814750967010258	0.6106277425179175	0.5573543276053853	0.471259102543514
20	0.7888853800387966	0.9268411689141937	0.6284427629667259	0.61589000306975
21	0.33550006545355665	0.927046384376443	0.09712501936282916	0.08993161730899576
22	0.9166583719786331	0.7321963453495792	0.9645574320086645	0.7693444349433133
23	0.7866634566644881	0.9249868743304935	0.7677418412662989	0.5768372155899835
24	0.7715962171633541	0.821580049021148	0.7480341816823181	0.6331877296155934
25	0.6271582133065431	0.9271423490038205	0.21386690063603625	0.1043948674430778
26	0.42222069989756966	0.8067720867495118	0.5255464373224868	0.5188757402870825
27	0.6962840485427763	0.9369889976904839	0.9572069621824587	0.9572267083726091
28	0.5098405800326885	0.9585741677524329	0.8680455748499128	0.7577774224913204
29	0.8061700771759192	0.932085780664375	0.7548854460576128	0.6416350570061523
30	0.6691192135937947	0.8271348321379505	0.8728088319689186	0.5473586111272503
31	0.6847162583770294	0.5610910877751402	0.579398101066701	0.5775829469210465
32	0.6944419783683576	0.9263757337735983	0.6100250140086685	0.4821775464827447
33	0.6775435047339565	0.9145805626679832	0.8975384187417778	0.8454797410785218
34	0.5624951543355055	0.6749702904995165	0.3718056766628995	0.24242413601869484
35	0.20764609091598724	0.4333139954251586	0.24681064278904896	0.1221741430611043
36	0.16544318665552843	0.5603932446971195	0.35616592824739113	0.47541984777434787
37	0.6290867767104097	0.9252663085566417	0.2392883910128213	0.12008225011621645
38	0.524995954977717	0.8062243759802121	0.8529570758116287	0.3598894051869106
39	0.7180480185132214	0.8034439319468915	0.8369670888254491	0.5934076201265184
40	0.776385574536363	0.9319183728078031	0.8529905864511855	0.957787508657579
41	0.8079262073391283	0.9269470714005165	0.8271934026454184	0.8209514370601412
42	0.32996307196580565	0.47052245439482554	0.737654722338049	0.547234855624336
43	0.8253839207655599	0.7936068703028754	0.8375467444400612	0.5544209428874706
44	0.838083656599982	0.9261482908034441	0.8216216107209853	0.5505724254454445
45	0.002459381250246292	0.5198829685463352	0.8603904643822616	0.6619114470304812
46	0.8015764708202929	0.9404314002382216	0.8224129535344931	0.40456249669804245
47	0.0	0.0	0.03828702494095761	0.012870285995863734
48	0.6730116826334934	0.932511891255773	0.41542294858162426	0.42049904003031874
49	0.7269812746463048	0.5349000525563724	0.6919362451389192	0.40523510736161333
50	0.4245050404255082	0.5829683767311661	0.31392364989696203	0.3107156727344627
51	0.8092558023217391	0.917574196306965	0.8003993042781067	0.7954464666698989
52	0.0	0.0	0.8310097432863458	0.7451699211193729
53	0.34074005710178734	0.6249927918197139	0.6583080124303902	0.4899591929897776
54	0.7685156679576731	0.9231396316184671	0.6420918412947997	0.9625254015142556
55	0.7888836040237738	0.9157171366776985	0.7938462101723007	0.6271981387232772
56	0.0	0.623147349209806	0.0	0.0
57	0.899998497717908	0.9249922837149839	0.32499037883032406	0.479959055521364
58	0.7259160553681102	0.782368461239015	0.6341449545577164	0.6339008584732173
59	0.532740583445218	0.8202616317700476	0.6133568607124166	0.5792886696570838
60	0.6685127361583164	0.9194267143118786	0.7832400852568084	0.15292062434823964
61	0.8220374146875584	0.9006746383222315	0.9668275742467056	0.4723505536937409
62	0.6925836515629872	0.9518121421006723	0.47677556870955823	0.15774966366881987
63	0.23311170572323348	0.2913372476417964	0.3175863365198947	0.0
64	0.2703693298383848	0.7731440841233884	0.9740587255928412	0.8140539010334925
65	0.11666487421887446	0.4443964877530471	0.31054695539505367	0.152440788482881
66	0.0	0.0	0.8022500192468943	0.7568649801272279
67	0.7925757540455437	0.9156822420607306	0.7904902882759589	0.6300070494709145
68	0.7388862179711032	0.9499851236836396	0.16249429456022696	0.16332434297360335
69	0.7833076497684835	0.8823278630855419	0.652998097241162	0.3294347841651063
70	0.4577755183229021	0.708876207636653	0.7554926354856933	0.5621912804439163
71	0.6288556606956619	0.9065585513597476	0.5512758033469332	0.36781565309220243
72	0.08690030857994825	0.7189418700903936	0.8747730950970365	0.48018454542576317
73	0.7977696834438459	0.9266359837154953	0.7737800360438387	0.5722936648469784
74	0.5688855789952465	0.18777393259778727	0.0	0.0
75	0.6999972787937645	0.8999729192614894	0.579917690709268	0.1839284632223887
76	0.6022177514684295	0.9388726430040336	0.3888551512370092	0.3826120142306187
77	0.7799952558997687	0.9155383056973493	0.9727118669330004	0.7799351417962088
78	0.4244443174618569	0.8810941923233697	0.0	0.0
79	0.47674667099567836	0.7368262086041757	0.7641652116666133	0.19008802285173632
80	0.8399923984983942	0.7488642443800319	0.5838101948252796	0.5829741961809998
81	0.3133312242108367	0.5399893079659959	0.5710834384259915	0.5625645406033342
82	0.3711102544543218	0.5355508402299639	0.5699818517299595	0.749295815470181
83	0.7844380896677419	0.5610945964034161	0.5699469250063951	0.37954102901873366
84	0.8355532880848415	0.9088755460323507	0.9538056544266572	0.9389707985548771
85	0.7288791285915248	0.9199650151597766	0.573764420700479	0.36743523865887767
86	0.8022195336973365	0.9255492714636746	0.9599706355630021	0.7617390243831166
87	0.33550326159315197	0.9205994244375644	0.1807036644490372	0.0
88	0.23999909239811812	0.17665611450770108	0.18497809958670544	0.0
89	0.7199849521643883	0.7388364792545369	0.9668941107838244	0.5756347505765906
90	0.8533265234862879	0.9377496878770571	0.9759579673572674	0.0
91	0.7131749096447947	0.9000088969597135	0.19181975472402096	0.3731723385812469
92	0.4999822863318465	0.5677767733923271	0.5644173078716789	0.1959982039228672
93	0.7933240372853161	0.7410869678600653	0.9665412193448063	0.9593461502825962
94	0.6860941017198963	0.8721073499763177	0.4659361793072389	0.4566136107632843
95	0.0	0.5972213211667239	0.4749973648361035	0.0
96	0.5861103449260056	0.9124978319989336	0.47569026073510395	0.0
97	0.2972201287684216	0.6763629631355532	0.0	0.0
98	0.713886416259776	0.9222046305900757	0.4818964063070384	0.0
99	0.9166602272802676	0.9569136446137061	0.4853739442495427	0.2416196573953016
100	0.5221976851345735	0.8638606278143581	0.8795154258956359	0.40963444304123686
101	0.9027645964594515	0.8860525534310603	0.2374656770474743	0.0
102	0.8055443421765162	0.6916344781275598	0.7144203196808464	0.704131440696974
103	0.774991943117441	0.9624689066827918	0.706130605683452	0.7003540251861844
104	0.8470746155681328	0.6966011160353273	0.9672134174404865	0.0
105	0.8333265448065273	0.9305177298165043	0.2374418889915452	0.0
106	0.6657435681754797	0.9180437291512028	0.879725451306553	0.8246687249835984
107	0.7611022650545971	0.9499721549111213	0.7061798994885954	0.47550169595084946
108	0.4333150790650554	0.9054379753399915	0.2346886454800171	0.2305010775923702
109	0.33708912355154397	0.6220490795851155	0.470069089147492	0.6720657232140395
110	0.32221890161229827	0.911085098057651	0.908063931123671	0.8571573675775087
111	0.5174391066303368	0.9652630176443304	0.7152162497489463	0.9548615730901516
112	0.7944273203757682	0.9179994045261426	0.7171686563834454	0.7124526385396984
113	0.8499884611980011	0.944399283692799	0.729805714903826	0.7249191653936666
114	0.8720269424772452	0.6989459620028471	0.7214912544110588	0.4738907567320422
115	0.6916532134423636	0.7110837829643876	0.9525235019571905	0.6862591869129752
116	4.767316089020255e-06	7.280824864860994e-07	4.165897890296991e-08	1.507590701594628e-08
117	0.708332229418406	0.4624960009458964	0.9812212716638824	0.24999419933735956
118	0.874993649330498	0.9124654021407475	0.4811548620518717	0.7047366631457652
119	0.5694441592725122	0.2277774527164089	0.4783058327984593	0.2303096274610701
120	0.8749981794237136	0.6749964584168436	0.24374483773295416	0.24499125331768615
121	0.42490825268996046	0.9338766527918329	0.24883878476999194	0.2433671959163875
122	0.6222158780914095	0.8986082790709131	0.7166613629780095	0.7083250191764394
123	0.6748697636787294	0.8993850700000038	0.9731372094538338	0.9769693806578408
124	0.21388314806807385	0.8664602673972315	0.2374426949585138	0.0
125	0.37499134667205136	0.7096904307895978	0.7130625120160734	0.4648594092637429
126	0.1999997844587444	0.6874785900745655	0.2472209864200349	0.0
127	0.822215132907186	0.43888038898479437	0.4638401473380893	0.6964733087142903
128	0.8444378883962248	0.9152031497077304	0.9871415155379283	0.7320265414568693
129	0.8194328020501035	0.9388521997398662	0.9692739285040735	0.9636014641332182
130	0.6916659946017882	0.7180521346237543	0.7152615143643141	0.7010830469445837
131	0.6195826215422078	0.8846470450399734	0.4562398242946256	0.6549743298267576
132	0.6361021215088021	0.6999658207119324	0.4783337765493726	0.2387749421559246
133	0.7444413691379876	0.9458124990882262	0.9776574755988804	0.9697901336485433
134	0.797215021539239	0.936089638186157	0.9387459226055315	0.6947851440837671
135	0.47499989867714665	0.2361108002875173	0.0	0.0
136	0.15238999945115053	0.7243958526442205	0.8505679430469492	0.7708920829217822
137	0.8247760845434811	0.9092177149254989	0.49219372019860863	0.24406456972961285
138	0.9388874615574799	0.0	0.490253553304078	0.0
139	0.7277742037123207	0.947200582436541	0.730431826125253	0.479855357123236
140	0.7055496140318991	0.46527129064388106	0.2402718921527604	0.2394341123696359
141	0.86285872001726	0.9420052863155117	0.9606599178585151	0.3205090805785798
142	0.7148133942564511	0.916657028191664	0.0	0.0
143	0.6814343061631801	0.8388640597580194	0.9052747806890071	0.8452483236924508
144	0.8666491358189883	0.9370344279707216	0.6462863227358685	0.0
145	0.8850509561719676	0.9252655729198297	0.944669693647504	0.0
146	0.8370188968685878	0.9277210230886084	0.947890021316716	0.6330709554612698
147	0.8962948679738334	0.31666462395459655	0.6536801531089917	0.6495896021338563
148	0.8663857646030563	0.9203298685666864	0.942937241717174	0.9299470103928676
149	0.8074068333496571	0.9166620122236394	0.9833095369480934	0.9732956627576304
150	0.30469677619878993	0.7226652429902768	0.573067108927213	0.5154204277563338
151	0.5665123846950008	0.9031441691830467	0.9483459530308518	0.6306186302728789
152	0.25555513494288024	0.0	0.0	0.0
153	0.5666639191123313	0.9629335789680123	0.9729704789515526	0.32581526414214385
154	0.5518226421631459	0.8851418669216192	0.9350461686633217	0.3139844234708546
155	0.27777502076656374	0.9388639736313364	0.0	0.0
156	0.7962948592567661	0.6314795163245132	0.31666231222056535	0.0
157	0.6034827767279641	0.30171267976430494	0.6455918994524685	0.9339131032864585
158	0.888641304740648	0.9356170523753126	0.9392361028714745	0.6160957732877163
159	0.6444442519030623	0.2981479206528285	0.0	0.0
160	0.4592586440541142	0.2981451800349935	0.3092444274516725	0.0
161	0.8851790458445622	0.8888617168429459	0.9443079337410497	0.9553438959049277
162	0.8592516844833403	0.9481303837410837	0.6249528232034299	0.620660726600724
163	0.7814750149929734	0.9203397481184505	0.6341381667828978	0.6257208503788037
164	0.36278003601432657	0.7216337518218188	0.918135327760574	0.8677076897989461
165	0.8629615968418299	0.8981402400605778	0.0	0.0
166	7.91439120082101e-07	0.8665306806097665	0.9593846403711082	0.9319723594792353
167	0.9259207060911644	0.9184931906158559	0.9563502605895157	0.9479326341977806
168	0.5592525034009643	0.6259187516378988	0.0	0.0
169	0.29259010968096844	0.899699126174759	0.6652932823683516	0.0
170	0.8110915241511857	0.6036110693976448	0.3128044514393492	0.0
171	0.8295885036129583	0.8776276383592053	0.31190875923271755	0.3160842363142131
172	0.8518384331268273	0.9184656838147015	0.9646141524447698	0.9648736992106107
173	0.844441009571424	0.8999857569050208	0.6397655685914163	0.6325059358393337
174	0.433294526098285	0.9071209280760414	0.31269152064256495	0.0
175	0.30740681428427424	0.9092197030797508	0.9590511011366609	0.6361117561784337
176	0.4333328634391849	0.601850009155958	0.6045751571946424	0.5650512676689945
177	0.7814767171039483	0.9240462506661551	0.9646563195988002	0.6434488348603895
178	0.8313804667376375	0.8999421753219727	0.6229999155351263	0.30216948379002057
179	0.0120032889001755	0.0016922757476162335	0.00029163838277640003	7.433020966683334e-05
180	0.7851735119359856	0.9110600402520671	0.9515648063541757	0.9498714316979345
181	0.8439486331889459	0.9132774685482623	0.9735757869467556	0.9548014031749087
182	0.7703577936115367	0.9555191353935312	0.9757758841899582	0.9745716706607878
183	0.859244397693196	0.8962409400046584	0.3147817115141323	0.0
184	0.80275457886256	0.9091387694279246	0.0	0.0
185	0.8516884285144825	0.897832978671223	0.0	0.0
186	0.7664311084069265	0.932128073874103	0.6535149240267099	0.3221863987006645
187	0.748138847514506	0.9259034151277786	0.0	0.0
188	0.8851827200175761	0.9111010664205836	0.9453131624383038	0.9428691309078236
189	0.6222147800996294	0.9129334164169548	0.9200834757493891	0.9016816191529372
190	0.55184860538728	0.9147940360550457	0.0	0.0
191	0.7703667432224743	0.8573615200884749	0.28978752782762834	0.27178373331119954
192	0.303698626206616	0.5906999437360921	0.9274863657394642	0.9187623801316901
193	0.5999915409455563	0.30369094419441617	0.6406393339014036	0.6457612718034523
194	0.23703569726130325	0.0	0.0	0.0
195	0.8555430406209595	0.30183347684842415	0.31842523371066667	0.0
196	0.6999969544025105	0.9333152205641405	0.9748982144668193	0.9798318720435636
197	0.6185157627709851	0.9314687463330787	0.6295928551616704	0.31258660754313466
198	0.7333180178367527	0.6221903884847492	0.9692480079881571	0.958925822687069
199	0.5740389226745388	0.9237101535346217	0.0	0.0
200	0.8999896736584875	0.9092220102958821	0.0	0.0
201	0.8294455881161994	0.8849002572151634	0.9566104018866585	0.9609486850624253
202	0.26778661016146116	0.5870153568870228	0.6379286476597155	0.3185060308831851
203	0.6907426794640493	0.8385545883998388	0.9417389922667673	0.6240781207455912
204	0.4962227008855287	0.8370360647061079	0.30092543896207663	0.5837024467788725
205	0.5259256286537144	0.6074043779009491	0.6453551971989402	0.6362702898717111
206	0.8370188637935145	0.9017226378890535	0.6430925390973555	0.3266590357987628
207	0.448059801468401	0.8757174436246297	0.9291218198691916	0.8983515374376276
208	0.6629372840572922	0.8795917053277099	0.8866504310240236	0.5676971894005027
209	0.9110866351465754	0.8832802449444946	0.9367689076052294	0.9254821370623159
210	0.4333331474054307	0.8777758001923966	0.0	0.0
211	0.9147954553124436	0.918467068723604	0.949768386347967	0.9455360954989228
212	0.7370319985177846	0.0	0.3128743634664785	0.305010037966512
213	0.0	0.0	0.6185167346303025	0.0
214	0.7535563365660926	0.8562383017155145	0.9399519201711046	0.9240126276757352
215	0.827776337489943	0.9305509978885963	0.4874881249017047	0.4644253037648221
216	0.9222106832279944	0.9055008417534366	0.94000950226201	0.9317633286669084
217	5.3871582444556635e-06	0.3872656473302253	0.40943044517644517	0.36713404310061165
218	0.0	0.8999742003019268	0.4665882823867352	0.4598776089945852
219	0.7495940875757141	0.9137229555328039	0.9705227440064865	0.9606691350438418
220	0.788871189320478	0.8971542742619065	0.9594779211067652	0.4875878773419692
221	0.9444124073227109	0.927673374002084	0.0	0.0
222	0.7888875904456151	0.9444401567897798	0.9610931588332852	0.942193392661281
223	0.7999891965306096	0.9471790411754268	0.4860118439199281	0.4787164599688455
224	0.9110982018383498	0.0	0.0	0.0
225	0.6998691015432693	0.8550684768268326	0.0	0.0
226	0.694442524299423	0.4527751377342194	0.9499701599424286	0.4710865490865582
227	0.0	0.8860645851492974	0.0	0.0
228	0.8499935779076169	0.9499759448006129	0.0	0.0
229	0.39444289918109826	0.9027525750664882	0.0	0.0
230	0.6980072308882939	0.8930383288923309	0.473296064843281	0.4498553561837303
231	0.8666610478217838	0.4694278360619285	0.9679296978436221	0.9564383607029796
232	0.8333280379564887	0.9027506390535047	0.9373470295634911	0.9142127171673666
233	0.32222182228352103	0.44721919148646105	0.0	0.0
234	0.755469588520421	0.42755202062065106	0.0	0.0
235	0.5999425790446398	0.919414618607684	0.8719135453608026	0.40961913842518327
236	0.3499515907946931	0.8999730650664213	0.8718812987054267	0.40512602691609273
237	0.0	0.474993618415068	0.9874477765281414	0.9899146893474472
238	0.8499952078950268	0.9249797065824596	0.9498932012956833	0.0
239	0.6833036540271156	0.4666507628990765	0.43316098257052527	0.0
240	0.8055489386540367	0.9444252428151936	0.0	0.0
241	0.8388857937674843	0.9416588700775979	0.949969101561987	0.4699704203249188
242	0.4499934518497655	0.8999560288163383	0.0	0.0
243	0.0009374083354052	0.0009479488495872499	9.396986444595e-05	6.805931119285e-05
244	0.849996538703105	0.9305453951886061	0.9596756482177027	0.9554803536171711
245	0.849992968206881	0.9333153380370777	0.9443745574810096	0.9476614375131823
246	0.3999083173600187	0.938194423353466	0.9438126333787216	0.9249499584693227
247	0.8055397881348649	0.4721874556565152	0.4665014592037154	0.0
248	0.7998078952280022	0.899712037067955	0.0	0.4998864915506369
249	0.42777767679819934	0.8916624584576804	0.937476817120412	0.9344047562956697
250	0.7944417744060055	0.9166479826834721	0.0	0.0
251	0.7499932155045119	0.9027333420820314	0.9984088821475291	0.9985535004630317
252	0.0	0.0	0.7388217342202196	0.6909356436991623
253	0.43879276324839317	0.9526682797934376	0.0	0.0
254	0.8333239701501207	0.9416259851641731	0.9734041373568381	0.9607616282284392
255	2.2319780841604205e-06	0.7420714788021292	0.8249572953771223	0.7399248167500004
256	0.28885684137923945	0.42774445592651855	0.9512415640738741	0.9453034447749302
257	0.9222189745732718	0.8999862057218486	0.9429962028906855	0.9321279249870876
258	3.6694416895083183e-06	0.8998130009683565	0.9489850605018486	0.9582249113650854
259	0.0	0.0	0.0	0.0
260	0.6444407326944881	0.905538906215646	0.4791129261511642	0.4598970444167741
261	0.0	0.015131336324819	0.0005539592354741	0.0001686023847766
262	0.7499995037183156	0.9305537501448712	0.9624946519296079	0.9599915378202719
263	0.39999794893819657	0.9194339686031534	0.0	0.0
264	0.7222102557973095	0.8638495947829566	0.464848743665215	0.0
265	0.8166551143954717	0.9166279874395509	0.9803431626327208	0.4909712345420038
266	0.8277703063239341	0.9444168038367204	0.0	0.0
267	0.44999710353904737	0.4749799325361402	0.0	0.0
268	0.0	0.9027768447517739	0.0	0.0
269	0.3222184036948312	0.8971995959618055	0.8886712828789933	0.4197932809472231
270	0.0	0.4693555201658393	0.938005082966702	0.4703881667947478
271	0.7944417140805118	0.9444344919501696	0.4833107340214603	0.4533011364886002
272	0.8999944583191213	0.9249710240214364	0.4874275955151166	0.4798823917972465
273	0.7388812074997338	0.42221684404872006	0.44020606733950896	0.41204658716290693
274	0.6999900337442817	0.952748202617937	0.9247362552804795	0.8893910553940547
275	0.7666656116338799	0.9277725665177454	0.9624709419755337	0.9477274961362838
276	0.8388348655413804	0.9247469435782003	0.9625883985373104	0.0
277	0.9166609064397815	0.0	0.4943391824562709	0.4898226400681586
278	0.3222102165627605	0.8610786879836102	0.8871825499078558	0.8348048709123677
279	0.0	0.0	0.4388141873335115	0.4109951153553918
280	0.4444435379303859	0.4722185919817206	0.9568534054267221	0.9554027866211072
281	0.8555413315429744	0.0	0.4692340695762939	0.4629721228690782
282	0.0	0.0	0.9512626371628559	0.909796422163414
283	0.749996321813087	0.9416525873273871	0.497178329234685	0.49770012987767
284	0.6832030532349995	0.9413697633118986	0.9694791754071141	0.9589187513613072
285	0.36110814539109043	0.9444143763343438	0.0	0.0
286	1.0794431079486461e-07	0.0	0.9342127825302218	0.9268816909744
287	0.8110342919986571	0.8803907802276452	0.9938090957409405	0.9945286458752298
288	0.010104734755842601	0.7319331233046241	0.8429280366172223	0.7653331705217734
289	0.7999939456099411	0.9388711972255843	0.0	0.0
290	0.8722159867596546	0.913867706086387	0.4680045373980172	0.0
291	0.4499930401576476	0.44441101343461853	0.4623256877019216	0.0
292	0.7333229413887143	0.0	0.0	0.0
293	0.7999970396576248	0.9499808800647296	0.474965187810581	0.4720631458262428
294	0.8499943110382215	0.9249717205156875	0.9498202915723977	0.9396911016399888
295	0.4388862293338901	0.9083109427260261	0.0	0.0
296	0.39999735428332217	0.449979214010516	0.9372540011768189	0.9295911915866035
297	0.0	0.474998544773448	0.4874958167132086	0.0
298	0.4388857985292118	0.9194181514051073	0.9748496258030225	0.4821165307115734
299	0.9722150767518112	0.4749804377476502	0.9775818346720291	0.9841061917005198
300	0.7998693838191151	0.9220368761488564	0.4943774180199878	0.9672914668707797
301	0.794417301070969	0.9388158411361386	0.953826984549653	0.947205182669878
302	0.6055150242773357	0.8360827383965919	0.8829720229822497	0.8268934023494121
303	0.6999970853481701	0.897207877348353	0.4512397827466509	0.0
304	0.7996259668258657	0.9215973560902906	0.4814037199880702	0.4848179196212426
305	0.7555516860654423	0.4805374388050678	0.4456227835678667	0.436224991435576
306	1.6634819274800119e-12	0.3610156705636844	0.8873198747773516	0.4196924158720604
307	0.78332027951775	0.4722011522653568	0.9482322342275361	0.0
308	0.6277773557285968	0.472221556921663	0.0	0.0
309	0.8111052434861157	0.455543631977183	0.0	0.0
310	0.8944398463822975	0.924989253889909	0.0	0.0
311	0.8999979394117514	0.8999952088048153	0.4874905688601422	0.4899845650916968
312	0.8888862987767006	0.4749950361133173	0.0	0.0
313	0.8166411018867867	0.9165866009850836	0.9413027305366465	0.9382789642515512
314	0.8444318777317334	0.8943988556476612	0.9428144138766474	0.9406923782333565
315	0.8111022560718675	0.9138567060736161	0.46655706380716	0.4598145938363576
316	0.0	0.43055042604453836	0.9512259795271606	0.9152760246768488
317	0.7222178360427459	0.9055309166154846	0.9470608408924737	0.9397152869845814
318	0.3499990501551432	0.9138734453890796	0.9665800922709732	0.9654057481383713
319	0.8277743973081926	0.9055336498273804	0.4749199695290997	0.9253254764179012
320	0.8166588074079821	0.927730024038523	0.4790149502153185	0.4730765771445395
321	0.7999922709982916	0.9416177750024395	0.9566311689855418	0.9450243200792995
322	0.44999448841743567	0.4722018090951548	0.9636181299725977	0.0
323	0.7777745075350921	0.9249808620946838	0.0	0.4764859305125211
324	0.799998357115956	0.9083301954830205	0.0	0.0
325	0.7111075386063468	0.0	0.0	0.0
326	0.8111034181994428	0.8805314541869329	0.9832269989190562	0.0
327	0.0	0.0	0.0	0.0
328	0.8999933540760758	0.9083022718713002	0.9484652711830293	0.9308564098858406
329	0.5444387492620785	0.8722215454708355	0.9055528080624248	0.4244420229616875
330	0.0	0.44165973294287786	0.0	0.0
331	0.8555481413996576	0.9166445794070779	0.4777676286115733	0.4699824407136007
332	0.8222158050227534	0.9082942038133047	0.944213003817308	0.9351648218133489
333	0.7999783271232093	0.9304788554009265	0.9718317554364946	0.484139924728565
334	0.39443040082345243	0.9499252388593173	0.4886795204592146	0.4807599698994886
335	0.833330805467321	0.494435100563184	0.0	0.0
336	0.7944304580217973	0.94439907180024	0.9858879356493888	0.498675900181386
337	0.6999955576517474	0.4694284518797999	0.4582260899182038	0.0
338	0.8222147697026236	0.9444151341392337	0.4735543673987486	0.4665693305047404
339	0.611068939434759	0.8944170984850381	0.8705034233330287	0.0
340	0.8444392756843659	0.922202299587381	0.9693389581309046	0.0
341	0.9388784122357288	0.9444023954148189	0.9525771165316816	0.4675619681710616
342	0.7666630158740411	0.9249760941994185	0.0	0.0
343	0.6555448395158333	0.9499633910711568	0.974815374169224	0.0
344	0.8999976614689947	0.0	0.0	0.0
345	0.899992405697258	0.899961215313155	0.9998107717665896	0.0
346	0.8333326296894045	0.8944413551723275	0.9416495739596452	0.9421926429729188
347	0.4391846764628481	0.7162456604666347	0.8722035629975368	0.7844143596839157
348	0.0	0.0	0.0	0.0
349	0.922203774765664	0.894390352097468	0.9302892791409256	0.9128929975506668
350	0.6777767103873261	0.9222191137871084	0.9111014565329988	0.9088730463255484
351	0.7888879100086631	0.9499953702752854	0.9777506005535108	0.9621752684843607
352	0.0	0.9055546896780118	0.0	0.0
353	0.0	0.9222097017818532	0.9666188127582722	0.0
354	0.6777610293516027	0.8722004684145807	0.8886353292499507	0.8304961869447474
355	0.7999624474307065	0.9387676435782816	0.9690052665943027	0.9548964837696372
356	0.7888752963753306	0.949960620973582	0.9720545700055464	0.0
357	0.7999970493064336	0.8436430649418402	0.9007713757629572	0.0
358	0.6109198331372183	0.8888603343565964	0.0	0.0
359	0.7111073505461442	0.0	0.0	0.0
360	0.9333243906186756	0.0	0.0	0.0
361	0.7999880790267854	0.9110597796331784	0.0	0.0
362	0.8999397192833116	0.9496628831441336	0.9481513433991586	0.9567606688087364
363	0.7777672079388079	0.933285678448217	0.9441816126178068	0.9239868399514504
364	0.888762609517598	0.9385481933807496	0.9624590376871736	0.968742772535214
365	0.0	0.905547752405048	0.9193992362228194	0.8732697804486604
366	0.7777731324306416	0.9388835522202704	0.9777532094012952	0.9599592057449726
367	0.7999981524779639	0.9499930918985467	0.0	0.9999478418415862
368	0.7999962957466491	0.944429767469901	0.0	0.0
369	0.0	0.8888875258420749	0.0	0.0
370	0.6999934501325743	0.8221742184317843	0.949905134361472	0.9220708416791376
371	4.54566699713071e-07	1.1287383395290216e-07	2.352140576379422e-08	0.0
372	0.0043830268469212	0.7011480425363247	0.849796877926149	0.0
373	0.8999905388841094	0.9499521450241032	0.974752069264802	0.9595674253647178
374	0.8888873191622357	0.8777755171399976	0.9499928117288994	0.0
375	0.9333245744981596	0.0	0.0	0.0
376	0.9555274107446452	0.9277262177973414	0.9692096430394312	0.939624983069464
377	0.8333169003086236	0.8888081053312716	0.957895470586796	0.9370965704683404
378	0.8111067048558916	0.9333061186509298	0.9526150842745484	0.0
379	0.811097939570958	0.905521729429783	0.9970615131376964	0.0
380	0.8111062676632367	0.9110752134057064	0.0	0.0
381	0.0135418937788527	0.7543000495226829	0.7999684919316485	0.6977243153052775
382	0.0	0.8833064098468669	0.0	0.9243418225155502
383	0.6333331260790578	0.0	0.0	0.0
384	0.6333301767367863	0.8110857324980489	0.9304807158953172	0.8842999540010279
385	0.6999751832017206	0.9499226305330638	0.949715898778271	0.919564347801146
386	0.7999793627457037	0.8497693405689853	0.0	0.0
387	0.8888814229300744	0.905522815923901	0.9275865073172104	0.9219077751132364
388	0.7999982780380313	0.9444373068979088	0.0	0.0
389	0.0	0.9388556913539846	0.0	0.0
390	0.8444417809641894	0.0	0.9527302291636623	0.9465887088877428
391	0.0016619386759844	0.0001882958001178	0.8832807306403468	0.7910278347871695
392	0.9221620472508978	0.8829268387995954	0.9480386296762572	0.945776742611454
393	0.0022259570978771	0.6687991553350073	0.883125603261097	0.8285489633713953
394	0.8777726454696024	0.9166504992626768	0.9443993466757354	0.9421602952417204
395	0.0	0.9721868741640202	0.8662304065498901	0.8122508074558848
396	0.498649199819728	0.8942399865266963	0.928553196901146	0.9271805745164956
397	0.7888858629342926	0.9055455444375192	0.952729256871937	0.0
398	0.0	0.9055315472970246	0.95825749429194	0.9554323608398756
399	0.0	0.92169854047997	0.0	0.0
400	0.9222156592669096	0.8999751726469218	0.0	0.0
401	0.7999835448353853	0.9443835576026864	0.9746746987066612	0.0
402	0.0	0.0	0.0	0.0
403	0.3888826356741555	0.8666445814593005	0.9499465583768368	0.9399225164970272
404	0.7888755049500886	0.9499700478945068	0.9497958082292663	0.9396478799186228
405	0.7999989142731614	0.9277737195628456	0.0	0.0
406	0.7777661654159763	0.922151360218447	0.9384682625417966	0.0
407	0.8111088610163361	0.9444368176252912	0.9971802682051396	0.997707213019914
408	0.0	0.0	0.7499239093097341	0.7597837959972517
409	0.7444395935968486	0.9444276823238836	0.0	0.0
410	0.0	0.937278504540766	0.940724700307236	0.9240721117528616
411	0.8996810526757475	0.9315570519453164	0.0	0.0
412	0.6222202365560705	0.0	0.9998978002762334	0.9598105822811474
413	0.0	0.9499928244928584	0.0	0.0
414	0.7111084697356892	0.9166588734859584	0.955525581586837	0.9577292966454772
415	0.7999892586546657	0.0	0.0	0.0
416	0.7999942449006991	0.899956675407402	0.924796447643848	0.9196454463731925
417	0.8999929986756391	0.9499730716063384	0.9998498284704072	0.9997500717895418
418	0.8444367579104252	0.9832963279013686	0.0	0.0
419	0.8777667141289074	0.8999552240790104	0.0	0.0
420	0.9221829676578844	0.8887962550419258	0.9412981866162357	0.0
421	0.8888844487498534	0.8999811170210336	0.9748844171614728	0.0
422	0.8999973619037711	0.8999860131752364	0.0	0.0
423	0.6888831523581567	0.9110644935752495	0.9330284325919372	0.9328324044377476
424	0.7888851167037416	0.9444207696198644	0.974863579967158	0.0
425	0.6441793810856852	0.8888608424948241	0.0	0.0
426	0.0	0.0	0.0	0.0
427	0.6888878121618138	0.8999927678463142	0.9943979169329364	0.0
428	0.9666593409929845	0.8944012686309798	0.9163758509615116	0.9217368743912177
429	0.7444271361031446	0.8388631106593099	0.9221437033811364	0.8576491344490341
430	2.5804520244421942e-14	0.0	0.0	0.7599207712618071
431	0.0	0.8833290039787197	0.9277609323042548	0.8888630816665727
432	0.855551207043223	0.9610900901496916	0.9804377725457988	0.966446828627732
433	0.0	0.0	0.8333251767520521	0.7466527886684364
434	0.8999926307456627	0.9499646820341174	0.0	0.0
435	0.8777719868873165	0.8999782215036813	0.9443376921203028	0.92202760840894
436	0.8999868644670064	0.9499615105058336	0.0	0.0
437	0.84443554835187	0.9221896577564732	0.9554175415359992	0.0
438	0.7999981778725772	0.9166612123835928	0.9555274098493216	0.953284447884148
439	0.6999636247993474	0.9110783572245044	0.0	0.0
440	0.7111074130867429	0.949982269130352	0.8775723456409986	0.0
441	0.0	0.9499974148778436	0.9499892758731776	0.9222045974046014
442	0.7999918490512938	0.8888398878014079	0.0	0.0
443	0.8999705829420878	0.8943906390608098	0.9275361641359032	0.917390745824034
444	0.9110803800293028	0.9387717605781498	0.9466819013540692	0.9324382062366688
445	0.8999986812137473	0.8999933114336485	0.9999674928961004	0.0
446	0.0	0.9721486542595992	0.0	0.0
447	0.0	0.0	0.0	0.0
448	0.7999742550670863	0.9109674912213503	0.9494637229266925	0.8836546034353321
449	0.8552082557621348	0.9546111205958556	0.9734472945332908	0.963967120284819
450	0.7999896332997491	0.9388319948318624	0.9691359180497804	0.9594786302239128
451	0.0	0.6999959283042041	0.0	0.0
452	0.0	0.0	0.0	0.0
453	0.8110086771233286	0.8551214810550903	0.7778946690102303	0.0
454	0.8444428569910211	0.9499940578897133	0.0	0.9466192604465986
455	0.7777739920928066	0.9110909665490236	0.9610034680770512	0.9420254661663118
456	0.0	0.9053684999743382	0.0	0.0
457	0.8999727222452023	0.9054684490168844	0.0	0.0
458	0.0	0.0	0.0	0.0
459	0.0	0.8995551888283934	0.0	0.0
460	0.6555464867020196	0.911080112240394	0.0	0.0
461	0.8777730192841303	0.9055393856527914	0.9415915173448002	0.9287649982510936
462	0.8111036435438692	0.905534929027106	0.0	0.0
463	0.6221946853173568	0.9388610120350896	0.8719209090129957	0.0
464	0.6888849312528401	0.944408948699354	0.9775556944411942	0.981855358073186
465	0.8555470595818904	0.8499875072539145	0.0	0.0
466	0.8444392046251753	0.9166504717404288	0.9499292049808772	0.9398841140729456
467	0.0	0.977760426212624	0.9693594823687868	0.9554162108103972
468	0.8777704016954738	0.8999580260680939	0.9275398268545688	0.9329399919023064
469	0.0	0.0	0.0	0.0
470	0.7888845078674308	0.9499668767399432	0.9747908383292544	0.0
471	0.6333263177886566	0.8999896425103481	0.9749509386692276	0.0
472	7.73214053992765e-12	3.839787880941208e-13	0.0	0.0
473	0.8988820687505417	0.9443779036684092	0.9227973417828146	0.8764318634833584
474	0.7888823525762936	0.9388566646056878	0.9720557107460152	0.9574972571730966
475	0.7888719212569135	0.944401295768339	0.0	0.0
476	0.7999993306337702	0.8944427946100018	0.9777705047560208	0.9599882084899658
477	0.6111073182067891	0.949963861736682	0.9747877975527492	0.93960686156956
478	0.8999839734886559	0.0	0.0	0.0
479	0.8444188671517612	0.961031914140172	0.9496394173519446	0.950501198487846
480	0.8777703147113776	0.9499582070754372	0.9886677441536634	0.0
481	0.6999820084537605	0.8999583885192437	0.9692634338386692	0.939688743839748
482	0.8888734310201263	0.9110531033434526	0.0	0.0
483	0.8888843524696133	0.9333203204687952	0.0	0.0
484	0.8999936194740249	0.9055194204352692	0.9775835224631256	0.0
485	0.8999988955367603	0.9499952243144348	0.0	0.9599607429932336
486	0.8555463505285985	0.8888592117078798	0.9665429908187247	0.9553471002578576
487	0.844429663990639	0.8499553761085922	0.9580623870947096	0.0
488	0.5999956835516028	0.0	0.0	0.0
489	0.7996037995897256	0.9090949783703282	0.0	0.0
490	0.8444365501327116	0.9222001937219778	0.9471304127329272	0.9398502152021174
491	0.7999893193235232	0.94996545175769	0.0	0.0
492	0.8111089963339769	0.9110957603913808	0.9415659410089744	0.8931821911107312
493	0.9222194123422032	0.9111007548022638	0.9527331019693565	0.9377028269028322
494	0.886484347315968	0.8764470789678346	0.9425464285594648	0.9150484584511236
495	0.3781317456360365	0.7996663783913482	0.7248623659500493	0.0
496	0.8444421850920774	0.9055472238002684	0.938849157002008	0.0
497	0.5666664072488565	0.0	0.0	0.0
498	0.744442936442992	0.916661400777076	0.9555240068633124	0.953279119185648
499	0.8220547972925007	0.8998431427345657	0.9604443903887572	0.9655585141364555
500	1.091932315479245e-13	2.541654867818527e-08	0.8749699346572424	0.7999512473566401
501	0.7333249362197085	0.9333102760550656	0.0	0.0
502	0.8999838373926254	0.8999465770363839	0.0	0.9795216547841568
503	0.6999874352654675	0.9499626414307184	0.9276289270125144	0.91975336154924
504	4.041595034286068e-11	0.7602260724691784	0.8024393592189789	0.7237255564237718
505	0.0	0.0	0.0667253718587311	0.0212278977316445
506	0.8998445976125959	0.93320236853	0.0	0.0
507	0.7999992373604904	0.9499971656582824	0.9749824004808983	0.0
508	0.8666537846877865	0.8888207945994219	0.9440663032235452	0.0
509	0.8444430855373768	0.9222166773177553	0.9583039282433562	0.0
510	0.8110833095029018	0.9221483977624372	0.9552358367967766	0.9483599508137792
511	0.9333324015681536	0.9499977055585098	0.0	0.0
512	3.013346053841085e-16	3.451075745212211e-17	0.874799724686763	0.779605671284439
513	0.8999825382808633	0.9388230461681608	0.9273796049229228	0.9148530039832286
514	0.0	0.9722078179811549	0.9693945923148748	0.0
515	0.7999888683637372	0.9055264861503374	0.9387454848330689	0.9242044515316932
516	0.7777766327120403	0.0	0.0	0.0
517	0.0	0.8999832996815964	0.0	0.0
518	0.8999978608195565	0.8999883126650857	0.9749369800302056	0.9599045093843804
519	0.0	0.9388319690244752	0.9886041100746934	0.9750616959255716
520	0.8110056086830988	0.9053614407473446	0.0	0.0
521	0.6888879822906991	0.9166629769935944	0.869403336962525	0.8176765134499688
522	0.6888843240022058	0.9110633794305688	0.9747624637122334	0.9595895096933214
523	0.666658994992688	0.9333139272663225	0.9248137139821662	0.0
524	0.3778661186350847	0.7100607159047426	0.6471282244825687	0.0
525	0.8888875825893605	0.9444391162653506	0.0	0.0
526	0.8888779506285521	0.9055005151826364	0.9274389717937084	0.9216574305477332
527	0.6666644385448335	0.8999839097209134	0.974884173680696	0.9597997181272674
528	0.6666578689058222	0.8499699281531476	0.8829804599519018	0.8324892159612485
529	0.7888859528899811	0.888868596884477	0.0	0.0
530	0.8999911926123709	0.0	0.9387759536351924	0.9420460505397256
531	0.7999921113967936	0.9499411336650122	0.9996338820444476	0.0
532	0.8999983070841889	0.9055460974725232	0.0	0.0
533	0.0	0.8832730753539653	0.9274940251917874	0.926219153010963
534	0.8999977733027568	0.9555467518276788	0.0	0.0
535	0.6998656742888747	0.8550560957123753	0.0	0.0
536	0.7777763962156804	0.9166614974516814	0.0	0.0
537	0.799996364578087	0.9499847990114264	0.9999323282139144	0.0
538	0.7999636417268348	0.9332459267664972	0.9523982176124808	0.952699373822754
539	0.8777721873591109	0.9277586812244084	0.949912471190854	0.9398549691397836
540	0.7998930831113302	0.9774670991100312	0.0	0.0
541	0.7666220144704573	0.8666200136887662	0.0	0.0
542	0.6999907349016303	0.9277733027857684	0.9694263737222965	0.9599695278549192
543	0.0	0.0	0.9972110976224332	0.0
544	0.8444364272965436	0.949957744750655	0.9497129581792776	0.9194657034251954
545	0.0	0.8998954756138103	0.0	0.0
546	0.8999847981817357	0.9499501005851192	0.9997685602002502	0.9796298457013958
547	0.7888869009301734	0.938875249295984	0.0	0.0
548	0.6999960363465708	0.9499654075699866	0.97479225673313	0.9596395976586314
549	0.8555523271333038	0.927775795538356	0.9638821895745904	0.9511002812459508
550	0.8111102117887811	0.944440864733904	0.0	0.9644170443081598
551	0.9333302010743576	0.9222083656184846	0.0	0.0
552	0.8999874735164872	0.0	0.933170783544428	0.0
553	0.7999889171039338	0.9499285229718636	0.9746039621394664	0.979310946086772
554	0.4144943944702088	0.7152959163993488	0.852762504528943	0.7644195003980009
555	0.7111102748226608	0.9055533231180676	0.0	0.0
556	0.9110918647984718	0.8999141155767986	0.0	0.0
557	0.6999972672393381	0.8499767772598201	0.9999087167966262	0.9798392315760146
558	0.6999840322069463	0.97773063469634	0.9692715350519692	0.9597339069071056
559	0.8444412785903612	0.8944274603481922	0.9388142892251166	0.9420939686817088
560	0.0	0.0	0.9998512336374096	0.9597594502468147
561	0.8999988902108444	0.899995405708647	0.0	0.0
562	0.0	0.9444151945689212	0.916388640672952	0.8705042978412695
563	0.0	0.949997260034179	0.0	0.9621955353014816
564	0.0125578726395882	0.6172897607960323	0.8443669172121894	0.7620898575248339
565	0.7333289647186922	0.9388723087391851	0.0	0.0
566	0.8888848698468005	0.949985461490718	0.9749209291445268	0.9665307417448727
567	0.8999960793945703	0.8999824458928559	0.0	0.0
568	0.6444425676448435	0.8944308902512158	0.0	0.0
569	0.0	0.9499967500137312	0.0	0.9621898781091344
570	0.7811925153823618	0.8913927266065195	0.8204431115140863	0.7455731966428031
571	0.899997272038746	0.8999859656569776	0.99993128901197	0.0
572	0.8777695523407338	0.9166494309278987	0.952700411829482	0.9309934056797384
573	0.6110974644319911	0.8555114759829887	0.0	0.0
574	0.0	0.0	0.0	0.0
575	0.0	0.8999685888555857	0.9748618761674548	0.0
576	0.8665682251335196	0.8997501651554841	0.962943579518442	0.9542081759736276
577	0.0	0.0	0.0	0.0
578	0.0	0.9055497810817252	0.0	0.0
579	0.8999921833348855	0.9388650349537946	0.0	0.0
580	0.3298644613685667	0.0919734580747232	0.0184805882717339	0.0
581	0.0	0.0013434714485592	0.0688092317231272	0.0219468632432131
582	1.5525689143488045e-07	3.9307960895245736e-08	8.291032993998221e-09	0.0
583	0.899997012032593	0.9166611479408038	0.9749825895157518	0.9599721414250252
584	0.0	0.888862842670477	0.0	0.0
585	0.911103050881374	0.8999727734140348	0.0	0.0
586	0.6444376693603762	0.9166448997124138	0.8942174688717497	0.8461337954410246
587	0.93330898696519	0.9554986433370258	0.95257679183625	0.937469399884672
588	0.7999991166692761	0.8666642016876285	0.0	0.0
589	0.8999902500506213	0.899964095045014	0.0	0.0
590	0.0	0.9055528684643857	0.0	0.0
591	2.7841137535808454e-08	7.541815029608018e-09	1.492669033115841e-09	8.414344631473926e-10
592	0.6333235636013895	0.0	0.0	0.0
593	0.0	0.9444042075765572	0.9553538998658048	0.9663099681186624
594	0.9443522515773632	0.9553310227049316	0.0	0.0
595	0.9110545733048864	0.949938933241962	0.9747599638247744	0.9795978907466528
596	0.8555479872309322	0.9166647312113376	0.9638815444030768	0.93998838622449
597	0.7999947335455955	0.9333130010334528	0.988827440434062	0.959915755444678
598	0.8999933083885653	0.93885769043949	0.0	0.0
599	0.588888206606462	0.8944363319167936	0.927728443002058	0.0
600	0.298477888822278	0.7050671415545505	0.8245007542799109	0.7476006097098171
601	0.0	0.7330788097093704	0.0	0.0
602	0.6993891357836954	0.7758804412876168	0.9492071958638288	0.9369394256586968
603	0.0	0.0	0.0	0.0
604	0.6444438226380246	0.8944375109080999	0.9777436571797992	0.0
605	0.5999985327720617	0.0	0.8776365090356603	0.8218726971724531
606	0.8444376713390631	0.9721818512452052	0.0	0.0
607	0.3912161692035378	0.7803432813153242	0.9229203086001028	0.8636836397696953
608	0.8555509669194263	0.9110949883276006	0.0	0.0
609	0.8777702471956442	0.8999901105703139	0.0	0.0
610	0.7888863901952693	0.9222055717959722	0.0	0.0
611	0.0	0.9388539211466014	0.0	0.0
612	0.8660775855741143	0.918215985220866	0.933655143189649	0.9106944855750858
613	2.0514590489449075e-06	2.299143348831787e-07	1.1855346207863914e-08	3.9148155946736465e-09
614	0.71110958160351	0.0	0.8749365243347592	0.8198431880551967
615	0.5777691335001005	0.0	0.8833209376720698	0.8399695282901701
616	0.8111011207264048	0.9444023472340832	0.0	0.9574263516059164
617	0.0	0.8888874748566638	0.0	0.0
618	0.0	0.0	0.0	0.0
619	0.8111076814244226	0.9222048477556452	0.961014905959166	0.9531691084787812
620	0.0	0.9388550212734752	0.0	0.0
621	0.7999933750275444	0.9277473863287172	0.0	0.0
622	0.7888808734251836	0.9444043856983568	0.0	0.0
623	0.4015906304138426	0.7380385369837696	0.8638663999603859	0.7732984450765842
624	0.7777741332391302	0.844404073400807	0.0	0.0
625	0.0	0.0	0.8249795562048146	0.7421874235821555
626	0.8776090848267595	0.9332808439893512	0.0	0.0
627	0.6999943955966353	0.8999610385069648	0.0	0.0
628	0.9111102315248176	0.9555518233449528	0.997201341704698	0.9777410400690436
629	0.3817343096095809	0.8053154421417631	0.899910075308139	0.8754150382684379
630	0.7999968228287838	0.8999883682038252	0.9499329901411911	0.9398848043768284
631	0.5999988057468344	0.8777662070661268	0.0	0.0
632	0.788886271815373	0.9333164485999929	0.0	0.0
633	0.8666351311894032	0.9110272746943516	0.0	0.0
634	0.6999980622116296	0.0	0.9499909097652144	0.9577629623719378
635	0.822217196162006	0.94998561447424	0.0	0.0
636	0.7999990999928919	0.8999971728021573	0.0	0.0
637	0.8888803563320775	0.9166299904598436	0.949869596020132	0.9042401507621644
638	0.8999978638990616	0.8999897278164212	0.0	0.0
639	0.8999940417211019	0.9110947295836744	0.944365233588337	0.0
640	0.7999964260893151	0.8999862755465361	0.0	0.0
641	0.677772389432308	0.9221734859327316	0.9607782333308708	0.9594295205165978
642	0.0	0.8999923341964314	0.0	0.0
643	0.9555495120690164	0.9610938756110096	0.9471619989436364	0.9532291039652055
644	0.0	0.8999865373325909	0.0	0.0
645	0.9222203092002432	0.9277679449766004	0.9805044463489606	0.9754688395806912
646	0.6999994319748494	0.0	0.0	0.0
647	0.7999952829576101	0.9499800926595056	0.0	0.959779557041036
648	0.0	0.0	2.95882410758441e-06	8.901956435580954e-07
649	0.7999872283155685	0.9388459708737034	0.9498551210507152	0.939774168551565
650	0.5999295656709993	0.8277517271209953	0.905252650977448	0.0
651	0.3983300090694799	0.8386605884876708	0.8858471133509072	0.8529598958304487
652	0.6555526060357592	0.91109666212959	0.9498929344676325	0.0
653	0.442005669681152	0.0	0.8709793440441513	0.7802309483366452
654	0.5555536553397984	0.9499783596355834	0.9998823587846116	0.0
655	0.6110508447748954	0.8888546982343378	0.0	0.0
656	0.7999955144608558	0.9499673865958416	0.9747989059555698	0.939623825949845
657	0.8999995364780115	0.922220029479148	0.0	0.0
658	0.8111055157195987	0.9388537359557758	0.0	0.0
659	0.8221087266770601	0.91082923904907	0.9652391702261984	0.9641623039112596
660	0.7999977988390286	0.9444379098928058	0.0	0.0
661	0.6888839313528655	0.9332861802148772	0.0	0.0
662	0.7999992966106064	0.9499989084894718	0.9527728382797408	0.942214080173272
663	0.8999761761256858	0.9999148357111768	0.0	0.9616259640324516
664	0.8999890407879909	0.9555043449570196	0.952505042001702	0.0
665	0.3886374210405641	0.749881384262898	0.8470029906573787	0.0
666	0.7999958260771463	0.9111006819694856	0.9388436424780622	0.9221480602512308
667	1.2946396592626971e-14	0.7773948224901635	0.0	0.0
668	0.8999834998652682	0.9499149725118048	0.0	0.0
669	0.7666489805006064	0.9277343618977888	0.9581363795097416	0.9507816582499748
670	0.0	0.0	0.9499954492993288	0.0
671	0.0	0.0	0.7527128761860266	0.7420434387693109
672	0.0	0.9166647425686149	0.9249928608482456	0.9022109340814074
673	0.0	0.0	0.0	0.0
674	0.8555411172892182	0.9166152471913448	0.9441905804840536	0.9284630958918824
675	0.7777699537437803	0.9055323303113912	0.0	0.0
676	0.6110996152810901	0.9110953579057612	0.916521369334757	0.8975059568042043
677	0.9111049847794496	0.8999761294184498	0.961015094279628	0.0
678	0.9221644663985704	0.882944020390037	0.9453606861434122	0.9280302034936608
679	0.0	0.0	0.8749106294011126	0.8397593941981809
680	0.7999607631746964	0.8998529485677846	0.0	0.0
681	0.0	0.8888817956969113	0.0	0.0
682	0.0	0.0	0.9472004036649893	0.9310758428088866
683	0.7888843587391611	0.911099997026057	0.9499591690577152	0.9466013680211984
684	0.8666657639362124	0.9444404335587336	0.9722021225400852	0.9688546972985383
685	0.8999965315599229	0.8999859308962221	0.0	0.9754500349183886
686	0.0	0.0	0.933196833865338	0.8886830047082951
687	0.7662088150320139	0.9049429106203648	0.9308471115021048	0.9000914578055136
688	0.0	0.0	1.34460452985e-05	4.045932130908262e-06
689	0.8777583218951421	0.0	0.977754817571538	0.0
690	0.3985316425294105	0.720932413592908	0.8581560968479575	0.7663758303883946
691	0.0	0.8555034846071112	0.0	0.0
692	0.8110982163413274	0.9388517960280284	0.9581641466697258	0.9552712354957392
693	0.0	0.9499885338753724	0.0	0.0
694	0.6999823320600235	0.8721981482589043	0.888616182490237	0.0
695	0.677768094164208	0.9444095594361192	0.9775513649013772	0.9618231806419144
696	0.6089841922565306	0.8938768279606503	0.0	0.0
697	0.7999232509302101	0.9277064151233954	0.0	0.0
698	0.0	0.9110968147087674	0.9249108749003692	0.8776547968882051
699	0.6444403061245533	0.8999794207341605	0.9498418828488516	0.0
700	0.1936626281973568	0.7619106500546934	0.8496487829943526	0.7594229527548495
701	0.0037095195191166	0.7478951573956956	0.8499091631513669	0.7731761152995996
702	0.7999966529201084	0.9499756190130564	0.9526113076357204	0.0
703	0.911071649179354	0.0	0.0	0.9299066755231268
704	0.8998936242292974	0.9380133895626876	0.0	0.0
705	0.0	0.9221860630473014	0.9747958819019698	0.9707594059876808
706	1.1949507562442531e-11	5.21513638072712e-13	0.0	0.0
707	0.7777554700979766	0.9166135431801742	0.0	0.0
708	0.8999993207521665	0.9499968100466027	0.9999812888137816	0.9999684453133634
709	0.0	0.8499978846809588	0.9444381998315188	0.0
710	0.9552449336776754	0.9776296886578132	0.0	0.0
711	0.7777669529840893	0.0	0.972087294497076	0.0
712	0.6999981956524164	0.8666597993943002	0.0	0.0
713	0.0	0.0	0.8687821601469317	0.7923987007653174
714	0.866657317326447	0.911067190123775	0.9719954886068716	0.961838148598242
